# TIP5 safeguards genome architecture of ground-state pluripotent stem cells

**DOI:** 10.1101/2019.12.20.882282

**Authors:** Damian Dalcher, Jennifer Yihong Tan, Cristiana Bersaglieri, Rodrigo Peña-Hernández, Eva Vollenweider, Stefan Zeyen, Marc W. Schmid, Valerio Bianchi, Stefan Butz, Rostyslav Kuzyakiv, Tuncay Baubec, Ana Claudia Marques, Raffaella Santoro

## Abstract

Chromosomes have an intrinsic tendency to segregate into compartments, forming long-distance contacts between loci of similar chromatin states. However, how genome compartmentalization is regulated remains elusive. We analyzed two closely and developmentally related pluripotent cell types: ground-state ESCs that have an open and active chromatin and developmentally advanced ESCs that display a more closed and repressed state. We show that these two ESC types differ in their regulation of genome organization due to their differential dependency on TIP5, a component of the chromatin remodeling complex NoRC. We show that TIP5 interacts on ESC chromatin with SNF2H, DNA topoisomerase 2A (TOP2A) and cohesin. TIP5 associates with sub-domains within the active A compartment that strongly intersect through long-range contacts in ESCs. We found that only ground-state chromatin requires TIP5 to limit the invasion of active domains into repressive compartments. Depletion of TIP5 increased chromatin accessibility particularly at B compartments and decreased their repressive features. Furthermore, TIP5 acts as a barrier for the repressive H3K27me3 spreading, a process that also requires TOP2A activity. Finally, ground-state ESCs require TIP5 for growth, differentiation capacity, and correct expression of developmental genes. Our results revealed the propensity of open and active chromatin domains to invade repressive domains, an action counteracted by chromatin remodeling and the relief of chromatin torsional stress. This effort in controlling open/active chromatin domains is required to establish active and repressed genome partitioning and preserves cell function and identity.
