## Supplementary Table 3 for "TIP5 safeguards genome architecture of ground-state pluripotent stem cells"

### Sheet: Sheet1
			Enrichment at BOUNDARY			Enrichment at INSIDE			Enrichment at CENTER
	Annotation	TIP5-regulated genes	log2fold	pvalue	qvalue	log2fold	pvalue	qvalue	log2fold	pvalue	qvalue
	A segment	all-regulated	-0.1938	0.0001	0.0002	-0.1123	0.0151	0.0302	0.7914	0.0001	0.0002
	B segment	all-regulated	0.5888	0.0001	0.0002	0.2254	0.0169	0.0338	1.1267	0.1607	0.3214
	A segment	upregulated	0.0267	0.3804	0.3804	0.0348	0.3424	0.4394	0.9878	0.475	0.475
	B segment	upregulated	0.5594	0.0001	0.0002	0.2682	0.0187	0.0374	1.2379	0.0663	0.1326
	A segment	downregulated	-0.2955	0.0001	0.0002	-0.2047	0.0002	0.0004	0.7073	0.0001	0.0002
	B segment	downregulated	0.6663	0.0001	0.0002	0.133	0.2537	0.3239	0.9832	0.5243	0.5243
			Enrichment at BOUNDARY			Enrichment at INSIDE			Enrichment at CENTER
	Annotation	ATAC peaks	log2fold	pvalue	qvalue	log2fold	pvalue	qvalue	log2fold	pvalue	qvalue
	A segm	all-ATAC	-0.0129	0.3821	0.4625	0.0091	0.4144	0.4144	-0.2598	0.0001	0.0002
	B segm	all-ATAC	0.0382	0.1204	0.1204	-0.0102	0.3757	0.3757	-0.2637	0.0001	0.0001
	A segm	up-ATAC	0.2592	0.0001	0.0002	0.2638	0.0001	0.0002	0.068	0.2387	0.2387
	B segm	up-ATAC	0.2001	0.0001	0.0001	-0.1285	0.0236	0.0236	-0.1865	0.0359	0.0359
	A segm	down-ATAC	-0.2616	0.006	0.012	-0.062	0.2809	0.2809	-0.3539	0.0164	0.0328
	B segm	down-ATAC	0.2667	0.1507	0.1507	0.1989	0.2343	0.2343	-0.754	0.0843	0.0843
