## Supplementary Table4 for "TIP5 safeguards genome architecture of ground-state pluripotent stem cells"

### Sheet: Sheet1
File	Total_pairs	Valid_pairs	Cis_<10kbp	Cis_>10kbp	Trans	Invalid_pairs	Same_circularised	Same_dangling_ends	Same_internal	Re-ligation
CTRL-1	33477272	27768632	3846491	20762881	3159260	5708640	28918	2566911	1871039	1241772
CTRL-2	45549169	37205712	5085867	27950722	4169123	8343457	35345	3842730	2775794	1689588
CTRL-3	40019628	32942735	4974820	24527675	3440240	7076893	33249	3099495	2252029	1692120
Tip5-1	47894564	39212241	5516209	29105541	4590491	8682323	38649	3963141	2890512	1790021
Tip5-2	44743334	36624951	4988938	27315055	4320958	8118383	33201	3734511	2716107	1634564
Tip5-3	39134636	31961890	4871198	23671856	3418836	7172746	33491	3151188	2351968	1636099
