## Supplementary Table 5 for "TIP5 safeguards genome architecture of ground-state pluripotent stem cells"

### Sheet: Sheet1
	A contacts				B contacts				C contacts
	51'570'000-51'580'000	51'580'000-51'590'000	51'590'000-51'600'000	51'600'000-51'610'000	51'840'000-51'850'000	51'850'000-51'860'000	51'860'000-51'870'000	51'870'000-51'880'000	52'020'000-52'030'000	52'030'000-52'040'000	52'040'000-52'050'000
52'210'000-52'220'000	23.744	166.209	47.088	71.232	71.232	118.721	47.488	118.71	94.976	118.721	94.976	siControl (control/average)
	86.407	216.017	194.415	194.415	194.415	259.221	259.221	172.814	151.212	237.619	129.61	siTip5 (observed/average)
	3.63911	1.29967	4.12876	2.72932	2.72932	2.18345	5.45866	1.45577	1.59211	2.00149	1.36466	O/C
	D contacts
	52'150'000-52'160'000	52'160'000-52'170'000	52'170'000-52'180'000	52'180'000-52'190'000	52'190'000-52'200'000	52'200'000-52'210'000	52'210'000-52'220'000
52'300'000-52'310'000	142.465	308.674	261.185	189.953	213.697	166.209	213.697	siControl (control/average)
	43.203	64.805	108.009	108.009	129.61	64.805	86.407	siTip5 (observed/average)
	0.303253	0.209946	0.413534	0.568609	0.606513	0.389901	0.404344	O/C
