## Supplementary Table 6 for "TIP5 safeguards genome architecture of ground-state pluripotent stem cells"

### Sheet: Sheet1
		ESCs + 2i
		TIP5 interactors in all three experiments
		Experiment 1		Experiment 2		Experiment 3
		FH-TIP5-ESCs	wt ESCs	FH-TIP5-ESCs	wt ESCs	FH-TIP5-ESCs	wt ESCs
Bromodomain adjacent to zinc finger domain protein 2A OS=Mus musculus GN=Baz2a PE=1 SV=2	BAZ2A	37	0	59	0	24	0
Cluster of SWI/SNF-related matrix-associated actin-dependent regulator of chromatin subfamily A member 5 OS=Mus musculus GN=Smarca5 PE=1 SV=1 (SMCA5_MOUSE)	SMARCA5	29	0	57	13	20	0
Cluster of DNA topoisomerase 2-alpha OS=Mus musculus GN=Top2a PE=1 SV=2 (TOP2A_MOUSE)	TOP2A	17	0	52	42	23	8
DNA (cytosine-5)-methyltransferase 1 OS=Mus musculus GN=Dnmt1 PE=1 SV=5	DNMT1	9	0	13	0	2	0
E3 ubiquitin-protein ligase TRIP12 OS=Mus musculus GN=Trip12 PE=1 SV=1	TRIP12	8	0	38	4	8	0
Lamin-B1 OS=Mus musculus GN=Lmnb1 PE=1 SV=3	LMNB1	7	0	22	18	10	3
Poly [ADP-ribose] polymerase 1 OS=Mus musculus GN=Parp1 PE=1 SV=3	PARP1	7	0	19	5	6	0
Zinc finger MYM-type protein 4 OS=Mus musculus GN=Zmym4 PE=1 SV=1	ZMYM4	7	0	35	0	2	0
Heterogeneous nuclear ribonucleoprotein U OS=Mus musculus GN=Hnrnpu PE=1 SV=1	HNRPU	6	0	11	9	7	0
Structural maintenance of chromosomes protein 3 OS=Mus musculus GN=Smc3 PE=1 SV=2	SMC3	6	0	18	0	3	0
Transcription activator BRG1 OS=Mus musculus GN=Smarca4 PE=1 SV=1	SMARCA4	5	0	17	8	4	0
Chromodomain-helicase-DNA-binding protein 4 OS=Mus musculus GN=Chd4 PE=1 SV=1	CHD4	4	0	22	10	4	0
Core histone macro-H2A.1 OS=Mus musculus GN=H2afy PE=1 SV=3	H2AFY	4	0	3	0	4	0
Host cell factor 1 OS=Mus musculus GN=Hcfc1 PE=1 SV=2	HCFC1	4	0	9	4	2	0
Kinesin-like protein KIFC1 OS=Mus musculus GN=Kifc1 PE=1 SV=2	KIFC1	4	0	5	3	2	0
MORC family CW-type zinc finger protein 3 OS=Mus musculus GN=Morc3 PE=1 SV=1	MORC3	4	0	14	9	2	0
DNA topoisomerase 1 OS=Mus musculus GN=Top1 PE=1 SV=2	TOP1	4	0	11	4	2	0
Chromobox protein homolog 3 OS=Mus musculus GN=Cbx3 PE=1 SV=2	CBX3	3	0	5	3	5	0
DNA replication licensing factor MCM6 OS=Mus musculus GN=Mcm6 PE=1 SV=1	MCM6	3	0	18	7	2	0
Activity-dependent neuroprotector homeobox protein OS=Mus musculus GN=Adnp PE=1 SV=2	ADNP	2	0	7	0	2	0
ATP-dependent RNA helicase A OS=Mus musculus GN=Dhx9 PE=1 SV=2	DHX9	2	0	13	8	6	2
DNA replication licensing factor MCM2 OS=Mus musculus GN=Mcm2 PE=1 SV=3	MCM2	2	0	13	8	3	0
DNA mismatch repair protein Msh6 OS=Mus musculus GN=Msh6 PE=1 SV=3	MSH6	2	0	11	3	2	0
Protein RCC2 OS=Mus musculus GN=Rcc2 PE=1 SV=1	RCC2	2	0	7	3	5	0
SWI/SNF complex subunit SMARCC1 OS=Mus musculus GN=Smarcc1 PE=1 SV=2	SMARCC1	2	0	13	4	2	0
		TIP5 interactors in experiments 1 and 2
		Experiment 1		Experiment 2		Experiment 3
		FH-TIP5-ESCs	wt ESCs	FH-TIP5-ESCs	wt ESCs	FH-TIP5-ESCs	wt ESCs
Anillin OS=Mus musculus GN=Anln PE=1 SV=2	ANLN	3	0	9	0	ns	ns
AT-rich interactive domain-containing protein 1A OS=Mus musculus GN=Arid1a PE=1 SV=1	ARID1A	3	0	12	0	ns	ns
Transcriptional regulator ATRX OS=Mus musculus GN=Atrx PE=1 SV=3	ATRX	2	0	20	0	ns	ns
Bcl-2-associated transcription factor 1 OS=Mus musculus GN=Bclaf1 PE=1 SV=2	BCLAF1	2	0	2	0	ns	ns
Bromodomain-containing protein 2 OS=Mus musculus GN=Brd2 PE=1 SV=1	BRD2	2	0	4	0	ns	ns
Cluster of Bromodomain-containing protein 4 OS=Mus musculus GN=Brd4 PE=1 SV=2 (BRD4_MOUSE)	BRD4	3	0	9	0	ns	ns
Nucleolar RNA helicase 2 OS=Mus musculus GN=Ddx21 PE=1 SV=3	DDX21	7	0	18	13	ns	ns
Protein DEK OS=Mus musculus GN=Dek PE=1 SV=1	DEK	3	0	2	0	ns	ns
rRNA 2'-O-methyltransferase fibrillarin OS=Mus musculus GN=Fbl PE=1 SV=2	FBL	3	0	10	8	ns	ns
Transcriptional repressor p66 alpha OS=Mus musculus GN=Gatad2a PE=1 SV=2	GATAD2A	3	0	2	0	ns	ns
Transcriptional repressor p66-beta OS=Mus musculus GN=Gatad2b PE=1 SV=1	GATAD2B	2	0	3	0	ns	ns
Putative oxidoreductase GLYR1 OS=Mus musculus GN=Glyr1 PE=1 SV=1	GLYR1	2	0	6	0	ns	ns
Lymphocyte-specific helicase OS=Mus musculus GN=Hells PE=1 SV=2	HELLS	5	0	15	5	ns	ns
Histone H2B type 1-B OS=Mus musculus GN=Hist1h2bb PE=1 SV=3	HIST1H2BB	6	0	6	4	ns	ns
Heterogeneous nuclear ribonucleoproteins A2/B1 OS=Mus musculus GN=Hnrnpa2b1 PE=1 SV=2	HNRNPA2B1	4	0	8	6	ns	ns
Heterogeneous nuclear ribonucleoprotein A3 OS=Mus musculus GN=Hnrnpa3 PE=1 SV=1	HNRNPA3	4	0	8	6	ns	ns
Cluster of Heat shock cognate 71 kDa protein OS=Mus musculus GN=Hspa8 PE=1 SV=1 (HSP7C_MOUSE)	HSPA8	6	0	15	13	ns	ns
Inner centromere protein OS=Mus musculus GN=Incenp PE=1 SV=2	INCENP	3	0	4	2	ns	ns
Lamin-B receptor OS=Mus musculus GN=Lbr PE=1 SV=2	LBR	4	0	9	6	ns	ns
Proliferation marker protein Ki-67 OS=Mus musculus GN=Mki67 PE=1 SV=1	MKI67	2	0	30	0	ns	ns
Myb-binding protein 1A OS=Mus musculus GN=Mybbp1a PE=1 SV=2	MYBBP1A	6	0	23	20	ns	ns
Nucleolin OS=Mus musculus GN=Ncl PE=1 SV=2	NCL	9	0	18	8	ns	ns
Probable 28S rRNA (cytosine-C(5))-methyltransferase OS=Mus musculus GN=Nop2 PE=1 SV=1	NOP2	2	0	9	6	ns	ns
Nucleolar protein 58 OS=Neurospora crassa (strain ATCC 24698 / 74-OR23-1A / CBS 708.71 / DSM 1257 / FGSC 987) GN=nop-58 PE=3 SV=1	NOP58	2	0	8	6	ns	ns
Histone-lysine N-methyltransferase, H3 lysine-36 and H4 lysine-20 specific OS=Mus musculus GN=Nsd1 PE=1 SV=1	NSD1	3	0	16	0	ns	ns
Protein polybromo-1 OS=Mus musculus GN=Pbrm1 PE=1 SV=4	PBRM1	3	0	16	11	ns	ns
Protein disulfide-isomerase A3 (Fragments) OS=Mesocricetus auratus GN=PDIA3 PE=1 SV=1	PDIA3	3	0	2	0	ns	ns
Pogo transposable element with ZNF domain OS=Mus musculus GN=Pogz PE=1 SV=2	POGZ	2	0	12	0	ns	ns
PC4 and SFRS1-interacting protein OS=Mus musculus GN=Psip1 PE=1 SV=1	PSIP1	2	0	10	2	ns	ns
Telomere-associated protein RIF1 OS=Mus musculus GN=Rif1 PE=1 SV=2	RIF1	4	0	48	21	ns	ns
Ribosomal L1 domain-containing protein 1 OS=Mus musculus GN=Rsl1d1 PE=1 SV=1	RSL1D1	3	0	7	3	ns	ns
Sal-like protein 4 OS=Mus musculus GN=Sall4 PE=1 SV=2	SALL4	2	0	15	3	ns	ns
Structural maintenance of chromosomes protein 1A OS=Mus musculus GN=Smc1a PE=1 SV=4	SMC1A	4	0	12	0	ns	ns
Small ubiquitin-related modifier 1 OS=Mus musculus GN=Sumo1 PE=1 SV=1	SUMO1	2	0	3	0	ns	ns
FACT complex subunit SPT16 OS=Mus musculus GN=Supt16h PE=1 SV=2	SUPT16H	4	0	11	6	ns	ns
Polycomb protein Suz12 OS=Mus musculus GN=Suz12 PE=1 SV=2	SUZ12	3	0	6	3	ns	ns
Methylcytosine dioxygenase TET1 OS=Mus musculus GN=Tet1 PE=1 SV=2	TET1	2	0	7	0	ns	ns
Thyroid hormone receptor-associated protein 3 OS=Mus musculus GN=Thrap3 PE=1 SV=1	THRAP3	2	0	2	0	ns	ns
Cluster of Lamina-associated polypeptide 2, isoforms beta/delta/epsilon/gamma OS=Mus musculus GN=Tmpo PE=1 SV=4 (LAP2B_MOUSE)	TMPO	7	0	17	7	ns	ns
Targeting protein for Xklp2 OS=Mus musculus GN=Tpx2 PE=1 SV=1	TPX2	4	0	9	0	ns	ns
Transcription intermediary factor 1-alpha OS=Mus musculus GN=Trim24 PE=1 SV=1	TRIM24	2	0	13	3	ns	ns
Transcription intermediary factor 1-beta OS=Mus musculus GN=Trim28 PE=1 SV=3	TRIM28	5	0	11	9	ns	ns
Zinc finger protein 280C OS=Mus musculus GN=Znf280c PE=1 SV=1	ZNF280C	2	0	3	0	ns	ns
		TIP5 interactors in experiments 1 and 3
		Experiment 1		Experiment 2		Experiment 3
		FH-TIP5-ESCs	wt ESCs	FH-TIP5-ESCs	wt ESCs	FH-TIP5-ESCs	wt ESCs
Centromere protein V OS=Mus musculus GN=Cenpv PE=1 SV=2	CENPV	2	0	ns	ns	3	0
Probable ATP-dependent RNA helicase DDX5 OS=Mus musculus GN=Ddx5 PE=1 SV=2	DDX5	8	0	ns	ns	11	8
Histone H1.5 OS=Mus musculus GN=Hist1h1b PE=1 SV=2	HIST1H1B	2	0	ns	ns	55	38
Heterogeneous nuclear ribonucleoprotein K OS=Mus musculus GN=Hnrnpk PE=1 SV=1	HNRNPK	6	0	ns	ns	9	4
Cluster of Heterogeneous nuclear ribonucleoprotein M OS=Mus musculus GN=Hnrnpm PE=1 SV=3 (HNRPM_MOUSE)	HNRPM	3	0	ns	ns	9	5
DNA replication licensing factor MCM7 OS=Mus musculus GN=Mcm7 PE=1 SV=1	MCM7	2	0	ns	ns	2	0
SWI/SNF-related matrix-associated actin-dependent regulator of chromatin subfamily D member 1 OS=Mus musculus GN=Smarcd1 PE=1 SV=3	SMARCD1	3	0	ns	ns	2	0
Spindlin-1 OS=Mus musculus GN=Spin1 PE=1 SV=2	SPIN1	11	5	ns	ns	2	0
		TIP5 interactors in experiments 2 and 3
		Experiment 1		Experiment 2		Experiment 3
		FH-TIP5-ESCs	wt ESCs	FH-TIP5-ESCs	wt ESCs	FH-TIP5-ESCs	wt ESCs
Developmental pluripotency-associated protein 2 OS=Mus musculus GN=Dppa2 PE=1 SV=1	DPPA2	ns	ns	2	0	2	0
Histone deacetylase 1 OS=Mus musculus GN=Hdac1 PE=1 SV=1	HDAC1	ns	ns	6	3	2	0
DNA replication licensing factor MCM5 OS=Mus musculus GN=Mcm5 PE=1 SV=1	MCM5	ns	ns	12	4	2	0
DNA mismatch repair protein Msh2 OS=Mus musculus GN=Msh2 PE=1 SV=1	MSH2	ns	ns	7	3	2	0
Metastasis-associated protein MTA3 OS=Mus musculus GN=Mta3 PE=1 SV=1	MTA3	ns	ns	5	0	2	0
Histone-binding protein RBBP4 OS=Mus musculus GN=Rbbp4 PE=1 SV=5	RBBP4	ns	ns	6	2	3	0
Paired amphipathic helix protein Sin3a OS=Mus musculus GN=Sin3a PE=1 SV=3	SIN3A	ns	ns	10	4	2	0
Serine/arginine-rich splicing factor 1 OS=Mus musculus GN=Srsf1 PE=1 SV=3	SRSF1	ns	ns	2	0	7	2
Transcription initiation factor TFIID subunit 6 OS=Mus musculus GN=Taf6 PE=1 SV=1	TAF6	ns	ns	9	7	2	0
		TIP5 interactors in experiment 1
		Experiment 1		Experiment 2		Experiment 3
		FH-TIP5-ESCs	wt ESCs	FH-TIP5-ESCs	wt ESCs	FH-TIP5-ESCs	wt ESCs
Cluster of Bloom syndrome protein homolog OS=Mus musculus GN=Blm PE=1 SV=1 (BLM_MOUSE)	BLM	6	0	ns	ns	ns	ns
Putative ATP-dependent RNA helicase Pl10 OS=Mus musculus GN=D1Pas1 PE=1 SV=1	D1PAS1	3	0	ns	ns	ns	ns
Probable ATP-dependent RNA helicase DDX17 OS=Mus musculus GN=Ddx17 PE=1 SV=1	DDX17	4	0	ns	ns	ns	ns
ATP-dependent RNA helicase DDX39A OS=Mus musculus GN=Ddx39a PE=1 SV=1	DDX39A	3	0	ns	ns	ns	ns
Elongation factor 1-alpha 1 OS=Mus musculus GN=Eef1a1 PE=1 SV=3	EEF1A1	3	0	ns	ns	ns	ns
Cluster of Histone H1.4 OS=Mus musculus GN=Hist1h1e PE=1 SV=2 (H14_MOUSE)	HIST1H1E	14	0	ns	ns	ns	ns
Cluster of Histone H2A type 1-F OS=Mus musculus GN=Hist1h2af PE=1 SV=3 (H2A1F_MOUSE)	HIST1H2AF	2	0	ns	ns	ns	ns
Cluster of Histone H3.1 OS=Mus musculus GN=Hist1h3a PE=1 SV=2 (H31_MOUSE)	HIST1H3A	5	0	ns	ns	ns	ns
Histone H4 OS=Mus musculus GN=Hist1h4a PE=1 SV=2	HIST1H4A	8	3	ns	ns	ns	ns
Heterogeneous nuclear ribonucleoprotein L OS=Mus musculus GN=Hnrnpl PE=1 SV=2	HNRNPL	4	0	ns	ns	ns	ns
Matrin-3 OS=Mus musculus GN=Matr3 PE=1 SV=1	MATR3	2	0	ns	ns	ns	ns
Non-POU domain-containing octamer-binding protein OS=Mus musculus GN=Nono PE=1 SV=3	NONO	2	0	ns	ns	ns	ns
Nucleophosmin OS=Mus musculus GN=Npm1 PE=1 SV=1	NPM1	2	0	ns	ns	ns	ns
RNA-binding protein 14 OS=Mus musculus GN=Rbm14 PE=1 SV=1	RBM14	5	0	ns	ns	ns	ns
Regulator of chromosome condensation OS=Mus musculus GN=Rcc1 PE=1 SV=1	RCC1	4	0	ns	ns	ns	ns
RE1-silencing transcription factor OS=Mus musculus GN=Rest PE=1 SV=2	REST	5	0	ns	ns	ns	ns
Ribosome production factor 2 homolog OS=Mus musculus GN=Rpf2 PE=2 SV=2	RPF2	2	0	ns	ns	ns	ns
Probable helicase senataxin OS=Mus musculus GN=Setx PE=1 SV=1	SETX	4	0	ns	ns	ns	ns
Spindlin-4 OS=Mus musculus GN=Spin4 PE=2 SV=1	SPIN4	3	0	ns	ns	ns	ns
Serine/arginine-rich splicing factor 3 OS=Mus musculus GN=Srsf3 PE=1 SV=1	SRSF3	2	0	ns	ns	ns	ns
Serine/arginine-rich splicing factor 6 OS=Mus musculus GN=Srsf6 PE=1 SV=1	SRSF6	2	0	ns	ns	ns	ns
Transcription initiation factor TFIID subunit 4 OS=Homo sapiens GN=TAF4 PE=1 SV=2	TAF4	2	0	ns	ns	ns	ns
Tropomodulin-3 OS=Mus musculus GN=Tmod3 PE=1 SV=1	TMOD3	7	0	ns	ns	ns	ns
Ubiquitin-60S ribosomal protein L40 OS=Mus musculus GN=Uba52 PE=1 SV=2	UBA52	3	0	ns	ns	ns	ns
		TIP5 interactors in experiment 2
		Experiment 1		Experiment 2		Experiment 3
		FH-TIP5-ESCs	wt ESCs	FH-TIP5-ESCs	wt ESCs	FH-TIP5-ESCs	wt ESCs
Structural maintenance of chromosomes protein 2 OS=Mus musculus GN=Smc2 PE=1 SV=2	SMC2	ns	ns	6	0	ns	ns
Cohesin subunit SA-2 OS=Mus musculus GN=Stag2 PE=1 SV=3	STAG2	ns	ns	2	0	ns	ns
Cluster of Small ubiquitin-related modifier 3 OS=Mus musculus GN=Sumo3 PE=1 SV=1 (SUMO3_MOUSE)	SUMO3	ns	ns	2	0	ns	ns
		TIP5 interactors in experiment 3
		Experiment 1		Experiment 2		Experiment 3
		FH-TIP5-ESCs	wt ESCs	FH-TIP5-ESCs	wt ESCs	FH-TIP5-ESCs	wt ESCs
Actin-like protein 6A OS=Mus musculus GN=Actl6a PE=1 SV=2	ACL6A	ns	ns	ns	ns	2	0
Cluster of Elongation factor 1-alpha 1 OS=Mus musculus GN=Eef1a1 PE=1 SV=3 (EF1A1_MOUSE)	EF1A1	ns	ns	ns	ns	5	0
Filamin-A OS=Mus musculus GN=Flna PE=1 SV=5	FLNA	ns	ns	ns	ns	4	2
Histone H1.1 OS=Mus musculus GN=Hist1h1a PE=1 SV=2	H11	ns	ns	ns	ns	14	7
Cluster of Histone H2A type 1-H OS=Mus musculus GN=Hist1h2ah PE=1 SV=3 (H2A1H_MOUSE)	H2A1H	ns	ns	ns	ns	21	14
Cluster of Histone H3.3 OS=Mus musculus GN=H3f3a PE=1 SV=2 (H33_MOUSE)	H33	ns	ns	ns	ns	22	15
Cluster of Histone H4 OS=Mus musculus GN=Hist1h4a PE=1 SV=2 (H4_MOUSE)	H4	ns	ns	ns	ns	17	12
Lymphocyte-specific helicase OS=Mus musculus GN=Hells PE=1 SV=2	HELLS	ns	ns	ns	ns	2	0
High mobility group protein HMG-I/HMG-Y OS=Mus musculus GN=Hmga1 PE=1 SV=4	HMGA1	ns	ns	ns	ns	2	0
High mobility group protein B1 OS=Mus musculus GN=Hmgb1 PE=1 SV=2	HMGB1	ns	ns	ns	ns	2	0
Non-histone chromosomal protein HMG-14 OS=Mus musculus GN=Hmgn1 PE=1 SV=2	HMGN1	ns	ns	ns	ns	4	0
Heterogeneous nuclear ribonucleoprotein H OS=Mus musculus GN=Hnrnph1 PE=1 SV=3	HNRH1	ns	ns	ns	ns	2	0
Heterogeneous nuclear ribonucleoprotein D0 OS=Mus musculus GN=Hnrnpd PE=1 SV=2	HNRPD	ns	ns	ns	ns	2	0
Heat shock cognate 71 kDa protein OS=Mus musculus GN=Hspa8 PE=1 SV=1	HSP7C	ns	ns	ns	ns	5	1
Interleukin enhancer-binding factor 3 OS=Mus musculus GN=Ilf3 PE=1 SV=2	ILF3	ns	ns	ns	ns	2	0
Cluster of Lamina-associated polypeptide 2, isoforms beta/delta/epsilon/gamma OS=Mus musculus GN=Tmpo PE=1 SV=4 (LAP2B_MOUSE)	LAP2B	ns	ns	ns	ns	12	3
Methyl-CpG-binding domain protein 3 OS=Mus musculus GN=Mbd3 PE=1 SV=1	MBD3	ns	ns	ns	ns	2	0
Myosin-10 OS=Mus musculus GN=Myh10 PE=1 SV=2	MYH10	ns	ns	ns	ns	3	0
Transcriptional repressor p66 alpha OS=Mus musculus GN=Gatad2a PE=1 SV=2	P66A	ns	ns	ns	ns	3	0
Transcriptional repressor p66-beta OS=Mus musculus GN=Gatad2b PE=1 SV=1	P66B	ns	ns	ns	ns	2	0
Proliferating cell nuclear antigen OS=Mus musculus GN=Pcna PE=1 SV=2	PCNA	ns	ns	ns	ns	4	0
Pre-mRNA-processing factor 19 OS=Mus musculus GN=Prpf19 PE=1 SV=1	PRP19	ns	ns	ns	ns	2	0
PC4 and SFRS1-interacting protein OS=Mus musculus GN=Psip1 PE=1 SV=1	PSIP1	ns	ns	ns	ns	2	0
Heterogeneous nuclear ribonucleoprotein A/B OS=Mus musculus GN=Hnrnpab PE=1 SV=1	ROAA	ns	ns	ns	ns	3	0
Remodeling and spacing factor 1 OS=Homo sapiens GN=RSF1 PE=1 SV=2	RSF1	ns	ns	ns	ns	2	0
SAP domain-containing ribonucleoprotein OS=Mus musculus GN=Sarnp PE=1 SV=3	SARNP	ns	ns	ns	ns	2	0
Splicing factor, proline- and glutamine-rich OS=Mus musculus GN=Sfpq PE=1 SV=1	SFPQ	ns	ns	ns	ns	5	2
SWI/SNF-related matrix-associated actin-dependent regulator of chromatin subfamily E member 1 OS=Mus musculus GN=Smarce1 PE=1 SV=1	SMCE1	ns	ns	ns	ns	3	0
Small nuclear ribonucleoprotein Sm D3 OS=Mus musculus GN=Snrpd3 PE=1 SV=1	SMD3	ns	ns	ns	ns	2	0
Spectrin alpha chain, non-erythrocytic 1 OS=Mus musculus GN=Sptan1 PE=1 SV=4	SPTN1	ns	ns	ns	ns	2	0
Serine/arginine repetitive matrix protein 2 OS=Mus musculus GN=Srrm2 PE=1 SV=3	SRRM2	ns	ns	ns	ns	4	0
Serine/arginine-rich splicing factor 10 OS=Mus musculus GN=Srsf10 PE=1 SV=2	SRS10	ns	ns	ns	ns	2	0
Serine/arginine-rich splicing factor 7 OS=Mus musculus GN=Srsf7 PE=1 SV=1	SRSF7	ns	ns	ns	ns	3	0
Small ubiquitin-related modifier 2 OS=Mus musculus GN=Sumo2 PE=1 SV=1	SUMO2	ns	ns	ns	ns	2	0
TAR DNA-binding protein 43 OS=Mus musculus GN=Tardbp PE=1 SV=1	TADBP	ns	ns	ns	ns	4	0
Tubulin beta-5 chain OS=Mus musculus GN=Tubb5 PE=1 SV=1	TBB5	ns	ns	ns	ns	2	0
THO complex subunit 4 OS=Mus musculus GN=Alyref PE=1 SV=3	THOC4	ns	ns	ns	ns	3	0
Transcription intermediary factor 1-beta OS=Mus musculus GN=Trim28 PE=1 SV=3	TIF1B	ns	ns	ns	ns	12	4
116 kDa U5 small nuclear ribonucleoprotein component OS=Mus musculus GN=Eftud2 PE=1 SV=1	U5S1	ns	ns	ns	ns	2	0
Vimentin OS=Mus musculus GN=Vim PE=1 SV=3	VIME	ns	ns	ns	ns	2	0
		TIP5 interactors in experiment 2
		Experiment 1		Experiment 2		Experiment 3
		FH-TIP5-ESCs	wt ESCs	FH-TIP5-ESCs	wt ESCs	FH-TIP5-ESCs	wt ESCs
Structural maintenance of chromosomes protein 2 OS=Mus musculus GN=Smc2 PE=1 SV=2	SMC2	ns	ns	6	0	ns	ns
Cohesin subunit SA-2 OS=Mus musculus GN=Stag2 PE=1 SV=3	STAG2	ns	ns	2	0	ns	ns
Cluster of Small ubiquitin-related modifier 3 OS=Mus musculus GN=Sumo3 PE=1 SV=1 (SUMO3_MOUSE)	SUMO3	ns	ns	2	0	ns	ns
