## Supplementary Table 7 for "TIP5 safeguards genome architecture of ground-state pluripotent stem cells"

### Sheet: Primers
List of primers
RT			ChIP			cloning/genotyping	purpose
Actb fw	5'-CATCCAGGCTGTGCTGTCCCTGTATGC-3'		ATF7IP fw	5' CCACCAGGCCAATTCCCTAAAG 3'		mTIP5 Ex3 gDNA fw	amplify mTIP gDNA exon 3	5'ATGTAAGGGAGGGAGGCACA 3'
Actb rev	5'-GATCTTCATGGTGCTAGGAGCCAGAGC-3'		ATF7IP rev	5' GCCTAATCTATACCCACGCACT 3'		mTIP5 Ex3 gDNA rev	amplify mTIP gDNA exon 3	5' CCTTAAGCCCCCTTCTCAGC 3'
Cdx2 fw	5' AGGAAAAGTGAGCTGGCTGC 3'		Cdx2 fw	5' GTAGCCATTCCAGTCCTCGC 3'		sgRNA fw	for sgRNA HDR mTIP5 Ex3 ATG refseq	5' CACCGTCGTTTGCCTCCATTTCTGT 3'
Cdx2 rev	5' GCAAGGAGGTCACAGGACTC 3'		Cdx2 rev	5' TACCCGGACTACGGTGGTTA 3'		sgRNA rev	for sgRNA HDR mTIP5 Ex3 ATG refseq	5' AAACACAGAAATGGAGGCAAACGAC 3'
Ece1 fw	5’ GCAGCTCGATCAACCGCC 3’		Cggbp1 fw	5' CCTGCTAGAGTGTCTTGGGC 3'		HA-mTIP5 fw	screen cells for HDR inclusion	5' CTACAGAAATGTACCCATAC 3'
Ece1 rev	5’ GAGGTCTCTGACACCAGGAAC 3’		Cggbp1 rev	5' GGGCAAAGGCGGAAATCAAC 3'		mTIP5 Ex3 rev	screen cells for HDR inclusion	5' GCATTTGAAATTGGACTTTTAAGC 3'
Efnb2 fw	5' GAATACCCCGCTGCTCAACT 3'		CTCF_1_high fw	5’ GTCCCTCTCCATCCGACCTA 3’
Efnb2 rev	5' ACCCCTCCCTCCTGGTTATC 3'		CTCF_1_high rev	5’ CTAGCTGGCTTGAGGTAGCG 3’
HoxA1 fw	5' TTATCCCCTCTCCACGCCA 3'		CTCF_2_high fw	5’ CTCCGTACTCGTCATCCTGG 3’
HoxA1 rev	5' GCGCTCGTGTAAGGTACTTGT 3'		CTCF_2_high rev	5’ CTCACCGGGCCAGTAGCA 3’
HoxA7 fw	5' CGCCTCCTACGACCAAAACA 3'		CTCF_3_high fw	5’ AAGTGACCCCAGAGCCATTTT 3’
HoxA7 rev	5' TTCCTTCTCCAGTTCCAGCG 3'		CTCF_3_high rev	5’ TAACAGGTTATCGCTCCTCGC 3’
Lef1 fw	5' AAATAAAGTGCCCGTGGTGC 3'		CTCF_4_high fw	5’ CGTCGTGGTGCGCTTTAAC 3’
Lef1 rev	5' CCAATGGGTGGGGTGATCTG 3'		CTCF_4_high rev	5’ TCGAGTCGGCTTTCTCGAAG 3’
Lefty1 fw	5’ GCCCACCAGGGTAACACAAAT 3’		Evx1 fw	5' TACACAGCATCTGGGGAGTG 3'
Lefty1 rev	5’ TCGGAGAGTGAGTCCACCAG 3’		Evx1 rev	5' GTGTGCTGGGTTAAGGGAGA 3'
Lin28a fw	5’ CGGTGTCCAACCAGCAGTT 3’		HoxA1 fw	5' TCGGGAAAGCTTGGGCCTG 3'
Lin28a fw	5’ AACCCTTCCATGTGCAGCTT 3’		HoxA1 rev	5' ACACTACTGGACCCACAACG 3'
Nanog fw	5' AAGCAGAAGATGCGGACTGT 3'		negative ctrl fw	5' TGTACACTGAAGGCGGTGTC 3'
Nanog rev	5' ATCTGCTGGAGGCTGAGGTA 3'		negative ctrl rev	5' AGGGTCTTGTTTAAGCATCCCA 3'
Rasip1 fw	5’ TGAACCTGCTATGTGTGCCC 3’		Pramel7 fw	5' AGCTTCAGCTACCCAGCAAG 3'
Rasip1 rev	5’ TGAACCTGCTATGTGTGCCC 3’		Pramel7 rev	5' CCAAGGACAGCTTCTCCCG 3'
Rex1 fw	5' AGAAAGCAGGATCGCCTCAC 3'		Rasip1 fw	5’ ATGCCAGCGACCCTACAAAA 3’
Rex1 rev	5' AGGGAACTCGCTTCCAGAAC 3'		Rasip1 rev	5’ CTCGACGTCACTGTGTTCCA 3’
RPS12 fw	5' GAAGCTGCCAAAGCCTTAGA 3'		rDNA promoter fw	5' GACCAGTTGTTCCTTTGAGG 3'
RPS12 rev	5' AACTGCAACCAACCACCTTC 3'		rDNA promoter rev	5' ACCTATCTCCAGGTCCAATAG 3'
Sema6a fw	5' ACTCTACCTGGACACCCGTT 3'		Tshz1 fw	5' GCAGACATCAGTTCCTGCGAT 3'
Sema6a rev	5' ACTGCAATTTTGGTCAGGCG 3'		Tshz1 rev	5' ACGTATTTCACCCAAGAGTGGT 3'
SMC3 fw	5’ GACACTCATCTGTCGGAGCA 3’
SMC3 rev	5’ TCCAGTCAGAGCACCTCGAT 3’
TIP5 fw	5' AAGATGTGTGGCTACAATGG 3'
TIP5 rev	5' TCTGCACCCATCAGCTCCG 3'
Top2a fw	5’ TTCTAAAGGTGCCACGAGCAA 3’
Top2a rev	5’ AACTAACCAGTTCTATATGACCGAA 3’
Tshz1 fw	5' CAGCATGCCGAGGAGGAA 3'
Tshz1 rev	5' AGTGCTGACAGGGGAGTTCT 3'

### Sheet: Antibodies
List of Antibodies
Western Blot
	Epitope	Producer	Product number
	TIP5	self made	-
	Tubulin	Sigma	T6199
	SNF2H	Santa Cruz	sc-13054
	Histone 3	abcam	ab1791
	H3K27me3	Active Motif	39155
	H3K4me3	Merck	07-473
	H3K27ac	abcam	ab4729
	PARP1	Santa Cruz	sc-53643
	HA	Covance	MMS‐101P
	Top2a	proteintech	24641-1-AP
	SMC1a	Bethyl	A300-055A
IP/ChIP
	Epitope	Producer	Product number
	ANTI-FLAG® M2 Affinity Gel	Sigma	A2220
	anti-HA magnetic beads	Pierce	88837
	H3K27me3	Active Motif	39155
	H3K4me3	Merck	07-473
	H3K27ac	abcam	ab4729
	Top2a	proteintech	24641-1-AP
	SMC1a	Bethyl	A300-055A

### Sheet: siRNA sequences
siRNA sequences
Name	Sequence	Producer	product number
CTRL	UUCUCCGAACGUGUCACGUUUTT	Microsynth	-
TIP5_1	CUUAACAGCUCCACCAUUA	Dharmacon	D-058835-01-0050
TIP5_2	GUUAAUGGCUUAUCUACUG	Dharmacon	D-058835-02-0010
SMC3_1	GUACUAGAGUGUAUGAUGA	Dharmacon	M-064492-01-0005
SMC3_2	GAAAAGCCGUGUCAGAUAU	Dharmacon	M-064492-01-0005
SMC3_3	UCGACGAGCUUUCUGCUAA	Dharmacon	M-064492-01-0005
SMC3_4	UAACGAUGCUAUUCCUAUG	Dharmacon	M-064492-01-0005
TOP2A_1	GCAGUUACGUGGAUUUGUA	Dharmacon	M-043916-01-0005
TOP2A_2	CGAGGAAGCCAAUUAAGUA	Dharmacon	M-043916-01-0005
TOP2A_3	CAGACUACAUUGCCGUUUA	Dharmacon	M-043916-01-0005
TOP2A_4	GAGAGUCGGCCUACACAAA	Dharmacon	M-043916-01-0005

### Sheet: Software and Algorithms
List of software
Name	version
R	v3.4.0
bowtie2	v2.2.5
samtools	v1.2
deepTools	v2.1.0
bedtools	v2.24.0
Crossmap	v0.2.4
SICER	v1.1
MACS2	v2.1.0
IGV	v2.3.92
Subread	v1.4.6
edgeR	v3.12.0
Rcount

### Sheet: Public data sets
Public GEO data sets
Sample name	Accession number	Sequencing	Source
Ezh2	GSM590133	single	Marks et al. (Stunnenberg), Cell 2012
H3K36me3	GSM590120	single	Marks et al. (Stunnenberg), Cell 2012
H3K4me1	GSM1856424	single	Joshi et al. (Stunnenberg), Cell Stem Cell 2015
H3K9me3	GSM850407	single	Marks et al. (Stunnenberg), Cell 2012
PolII	GSM758173	single	Marks et al. (Stunnenberg), Cell 2012
Ring1b_1	GSM1856442	paired	Joshi et al. (Stunnenberg), Cell Stem Cell 2015
Ring1b_2	GSM1856443	paired	Joshi et al. (Stunnenberg), Cell Stem Cell 2015
Suz12_1	GSM1856449	paired	Joshi et al. (Stunnenberg), Cell Stem Cell 2015
Suz12_2	GSM1856450	paired	Joshi et al. (Stunnenberg), Cell Stem Cell 2015
CTCF	GSM2259905	paired	Beagan et al (Cremins), Genome Research 2017
input_CTCF	GSM2259906	paired	Beagan et al (Cremins), Genome Research 2017
Dam-LaminB1 DamID in ESCs	GSM426758	microarray	Peric-Hupkes et al (van Steensel), Mol Cell 2010
